# Proteome-by-phenome Mendelian Randomisation detects 38 proteins with causal roles in human diseases and traits

**DOI:** 10.1101/631747

**Authors:** Andrew D. Bretherick, Oriol Canela-Xandri, Peter K. Joshi, David W. Clark, Konrad Rawlik, Thibaud S. Boutin, Yanni Zeng, Carmen Amador, Pau Navarro, Igor Rudan, Alan F. Wright, Harry Campbell, Veronique Vitart, Caroline Hayward, James F. Wilson, Albert Tenesa, Chris P. Ponting, J. Kenneth Baillie, Chris Haley

## Abstract

Target identification remains a crucial challenge in drug development. To enable unbiased detection of proteins and pathways that have a causal role in disease pathogenesis or progression, we propose proteome-by-phenome Mendelian Randomisation (P^2^MR). We first detected genetic variants associated with plasma concentration of 249 proteins. We then used 64 replicated variants in two-sample Mendelian Randomisation to quantify evidence of a causal role for each protein across 846 phenotypes: this yielded 509 robust protein-outcome links. P^2^MR provides substantial promise for drug target prioritisation. We provide confirmatory evidence for a causal role for the proteins encoded at multiple cardiovascular disease risk loci (*FGF5, IL6R, LPL, LTA*), and discovered that intestinal fatty acid binding protein (*FABP2*) contributes to disease pathogenesis. Additionally, we find and replicate evidence for a causal role of tyrosine-protein phosphatase non-receptor type substrate 1 (SHPS1; *SIRPA*) in schizophrenia. Our results provide specific prediction of the effects of changes of plasma protein concentration on complex phenotypes in humans.

---

An initial goal of drug development is the identification of targets – in most cases, proteins – whose interaction with a drug ameliorates the development, progression, or symptoms of disease. After some success, the rate of discovery of new targets has not accelerated despite substantially increased investment (Munos, 2009). A large proportion of drugs fail at the last stages of development – clinical trials – because their targets do not alter whole-organism phenotypes as expected from pre-clinical research (Arrowsmith, 2011).

Preclinical science is engaging with increasingly complex systems in which prediction of the effects of an intervention is ever more difficult (Civelek & Lusis, 2014). The ability to cut through complexity to distinguish factors that modulate whole-organism phenotypes is a major advantage of genetic (Baillie, 2014) and functional genomic (Baillie et al., 2018) approaches to drug development. Nevertheless, genetic associations with disease are not immediately interpretable (MacArthur et al., 2017): most disease-associated variants fail to alter protein-coding sequence, but instead alter protein levels via often poorly understood molecular mechanisms.

A subset of disease states have been studied with adequately-powered genome-wide association (GWA) studies (Finan et al., 2017). From these, persuasive evidence already exists for the utility of using genetic and genomic techniques to inform drug development: the presence of genetic evidence in support of a protein could double the probability of success in clinical trials for drugs targeting that protein (M. R. Nelson et al., 2015). In a recent study, 12% of all targets for licenced drugs could be rediscovered using GWA studies (Finan et al., 2017). However, these GWA study approaches generally rely on measures of proximity of a disease-associated genetic variant to a protein-coding gene, and proximity alone does not imply causality.

Mendelian Randomisation (MR) uses genetic variants to provide an estimate of the effect of an exposure on an outcome, using the randomness of assignment of genotype to remove the effects of unmeasured confounding (Smith & Ebrahim, 2003). The approach is analogous to a naturally-occurring randomised control trial. When a genetic variant predicts the abundance of a mediator, MR tests the hypothesis that this mediator plays a causal role in disease risk. This is possible because the patient or participant was effectively randomised at conception to a genetically-determined level of that mediator. Under this model, it is possible to use population level genetic information to draw causal inference from observational data. However, there are, as with any study, unverifiable assumptions with this study design: a major concern is that alternative causal pathways may link the instrumental variable (here, the DNA variant) to the phenotype (the disease outcome). In a clinical trial this would be analogous to a drug influencing a disease through a different pathway than via its reported target. In MR, addressing the risk of alternative causal pathways is of great practical importance in order to avoid pursuing drugs that target an irrelevant molecular entity, and hence that have no beneficial effect. In order to address this, we limited ourselves to using locally-acting pQTLs as instrumental variables. We believe this approach provides stronger supporting evidence for causation than relying on proximity of a disease-associated genetic variant to a gene, or using mRNA abundance as a proxy for protein abundance (Mirauta et al., 2018).

Due to recent advances in proteomic technologies, the availability of pQTL data has increased dramatically in recent years (Folkersen et al., 2017; Suhre et al., 2017; Sun et al., 2018; Yao et al., 2018). A number of these studies attempt to infer causality using MR and similar techniques. In our approach, we applied pQTL based MR in a data-driven manner across the full range of phenotypes available in GeneAtlas (UK Biobank (Canela-Xandri, Rawlik, & Tenesa, 2017)), as well as supplementing this with additional studies identified through Phenoscanner (Staley et al., 2016). We performed GWA for 249 proteins in two European cohorts, and then adopted a proteome-by-phenome Mendelian randomisation (P^2^MR) approach to assess the potential causal role of 64 proteins in 846 outcomes (e.g. diseases, anthropomorphic measures, etc.). GeneAtlas results were further stratified according to their consistency with a single underlying causal variant (affecting both variation in protein concentration and outcome phenotype) or otherwise. Ultimately, of the 249 proteins, 38 were identified as causally contributing to human disease or other quantitative trait.
