## Supplementary material for "Proteome-by-phenome Mendelian Randomisation detects 38 proteins with causal roles in human diseases and traits": Table S1

Outcome	PMID	First author	Year	Paper title
Rheumatoid arthritis	24390342	Okada	2014	Genetics of rheumatoid arthritis contributes to biology and drug discovery.
Schizophrenia	25056061	Schizophrenia Working Group of the Psychiatric Genomics Consortium	2014	Biological insights from 108 schizophrenia-associated genetic loci.
Neuroticism	25993607	Genetics of Personality Consortium	2015	Meta-analysis of Genome-wide Association Studies for Neuroticism, and the Polygenic Association With Major Depressive Disorder.
Crohns disease	26192919	Liu	2015	Association analyses identify 38 susceptibility loci for inflammatory bowel disease and highlight shared genetic risk across populations.
Inflammatory bowel disease	26192919	Liu	2015	Association analyses identify 38 susceptibility loci for inflammatory bowel disease and highlight shared genetic risk across populations.
Ulcerative colitis	26192919	Liu	2015	Association analyses identify 38 susceptibility loci for inflammatory bowel disease and highlight shared genetic risk across populations.
Coronary artery disease	26343387	Nikpay	2015	A comprehensive 1,000 Genomes-based genome-wide association meta-analysis of coronary artery disease.
Myocardial infarction	26343387	Nikpay	2015	A comprehensive 1,000 Genomes-based genome-wide association meta-analysis of coronary artery disease.
Extraversion	26362575	van den Berg	2016	Meta-analysis of Genome-Wide Association Studies for Extraversion: Findings from the Genetics of Personality Consortium.
Atopic dermatitis	26482879	Paternoster	2015	Multi-ancestry genome-wide association study of 21,000 cases and 95,000 controls identifies new risk loci for atopic dermatitis.
Years of educational attainment	27225129	Okbay	2016	Genome-wide association study identifies 74 loci associated with educational attainment.
Bipolar disorder	27329760	Hou	2016	Genome-wide association study of 40,000 individuals identifies two novel loci associated with bipolar disorder.
Amyotrophic lateral sclerosis	27455348	van Rheenen	2016	Genome-wide association analyses identify new risk variants and the genetic architecture of amyotrophic lateral sclerosis.
IgA deficiency	27723758	Bronson	2016	Common variants at PVT1, ATG13-AMBRA1, AHI1 and CLEC16A are associated with selective IgA deficiency.
Basophil count	27863252	Astle	2016	The Allelic Landscape of Human Blood Cell Trait Variation and Links to Common Complex Disease.
Basophil percentage of granulocytes	27863252	Astle	2016	The Allelic Landscape of Human Blood Cell Trait Variation and Links to Common Complex Disease.
Basophil percentage of white cells	27863252	Astle	2016	The Allelic Landscape of Human Blood Cell Trait Variation and Links to Common Complex Disease.
Eosinophil count	27863252	Astle	2016	The Allelic Landscape of Human Blood Cell Trait Variation and Links to Common Complex Disease.
Eosinophil percentage of granulocytes	27863252	Astle	2016	The Allelic Landscape of Human Blood Cell Trait Variation and Links to Common Complex Disease.
Eosinophil percentage of white cells	27863252	Astle	2016	The Allelic Landscape of Human Blood Cell Trait Variation and Links to Common Complex Disease.
Granulocyte count	27863252	Astle	2016	The Allelic Landscape of Human Blood Cell Trait Variation and Links to Common Complex Disease.
Granulocyte percentage of myeloid white cells	27863252	Astle	2016	The Allelic Landscape of Human Blood Cell Trait Variation and Links to Common Complex Disease.
Hematocrit	27863252	Astle	2016	The Allelic Landscape of Human Blood Cell Trait Variation and Links to Common Complex Disease.
Hemoglobin concentration	27863252	Astle	2016	The Allelic Landscape of Human Blood Cell Trait Variation and Links to Common Complex Disease.
High light scatter percentage of red cells	27863252	Astle	2016	The Allelic Landscape of Human Blood Cell Trait Variation and Links to Common Complex Disease.
High light scatter reticulocyte count	27863252	Astle	2016	The Allelic Landscape of Human Blood Cell Trait Variation and Links to Common Complex Disease.
Immature fraction of reticulocytes	27863252	Astle	2016	The Allelic Landscape of Human Blood Cell Trait Variation and Links to Common Complex Disease.
Lymphocyte count	27863252	Astle	2016	The Allelic Landscape of Human Blood Cell Trait Variation and Links to Common Complex Disease.
Lymphocyte percentage of white cells	27863252	Astle	2016	The Allelic Landscape of Human Blood Cell Trait Variation and Links to Common Complex Disease.
Mean corpuscular hemoglobin	27863252	Astle	2016	The Allelic Landscape of Human Blood Cell Trait Variation and Links to Common Complex Disease.
Mean corpuscular hemoglobin concentration	27863252	Astle	2016	The Allelic Landscape of Human Blood Cell Trait Variation and Links to Common Complex Disease.
Mean corpuscular volume	27863252	Astle	2016	The Allelic Landscape of Human Blood Cell Trait Variation and Links to Common Complex Disease.
Mean platelet volume	27863252	Astle	2016	The Allelic Landscape of Human Blood Cell Trait Variation and Links to Common Complex Disease.
Monocyte count	27863252	Astle	2016	The Allelic Landscape of Human Blood Cell Trait Variation and Links to Common Complex Disease.
Monocyte percentage of white cells	27863252	Astle	2016	The Allelic Landscape of Human Blood Cell Trait Variation and Links to Common Complex Disease.
Myeloid white cell count	27863252	Astle	2016	The Allelic Landscape of Human Blood Cell Trait Variation and Links to Common Complex Disease.
Neutrophil count	27863252	Astle	2016	The Allelic Landscape of Human Blood Cell Trait Variation and Links to Common Complex Disease.
Neutrophil percentage of granulocytes	27863252	Astle	2016	The Allelic Landscape of Human Blood Cell Trait Variation and Links to Common Complex Disease.
Neutrophil percentage of white cells	27863252	Astle	2016	The Allelic Landscape of Human Blood Cell Trait Variation and Links to Common Complex Disease.
Platelet count	27863252	Astle	2016	The Allelic Landscape of Human Blood Cell Trait Variation and Links to Common Complex Disease.
Platelet distribution width	27863252	Astle	2016	The Allelic Landscape of Human Blood Cell Trait Variation and Links to Common Complex Disease.
Plateletcrit	27863252	Astle	2016	The Allelic Landscape of Human Blood Cell Trait Variation and Links to Common Complex Disease.
Red blood cell count	27863252	Astle	2016	The Allelic Landscape of Human Blood Cell Trait Variation and Links to Common Complex Disease.
Red cell distribution width	27863252	Astle	2016	The Allelic Landscape of Human Blood Cell Trait Variation and Links to Common Complex Disease.
Reticulocyte count	27863252	Astle	2016	The Allelic Landscape of Human Blood Cell Trait Variation and Links to Common Complex Disease.
Reticulocyte fraction of red cells	27863252	Astle	2016	The Allelic Landscape of Human Blood Cell Trait Variation and Links to Common Complex Disease.
Sum basophil neutrophil counts	27863252	Astle	2016	The Allelic Landscape of Human Blood Cell Trait Variation and Links to Common Complex Disease.
Sum eosinophil basophil counts	27863252	Astle	2016	The Allelic Landscape of Human Blood Cell Trait Variation and Links to Common Complex Disease.
Sum neutrophil eosinophil counts	27863252	Astle	2016	The Allelic Landscape of Human Blood Cell Trait Variation and Links to Common Complex Disease.
White blood cell count	27863252	Astle	2016	The Allelic Landscape of Human Blood Cell Trait Variation and Links to Common Complex Disease.
Clear cell ovarian cancer	28346442	Phelan	2017	Identification of 12 new susceptibility loci for different histotypes of epithelial ovarian cancer.
Epithelial ovarian cancer	28346442	Phelan	2017	Identification of 12 new susceptibility loci for different histotypes of epithelial ovarian cancer.
High grade serous ovarian cancer	28346442	Phelan	2017	Identification of 12 new susceptibility loci for different histotypes of epithelial ovarian cancer.
Invasive ovarian cancer	28346442	Phelan	2017	Identification of 12 new susceptibility loci for different histotypes of epithelial ovarian cancer.
Low grade and borderline serous ovarian cancer	28346442	Phelan	2017	Identification of 12 new susceptibility loci for different histotypes of epithelial ovarian cancer.
Low grade serous ovarian cancer	28346442	Phelan	2017	Identification of 12 new susceptibility loci for different histotypes of epithelial ovarian cancer.
Mucinous ovarian cancer	28346442	Phelan	2017	Identification of 12 new susceptibility loci for different histotypes of epithelial ovarian cancer.
Serous boarderline ovarian cancer	28346442	Phelan	2017	Identification of 12 new susceptibility loci for different histotypes of epithelial ovarian cancer.
Serous invasive ovarian cancer	28346442	Phelan	2017	Identification of 12 new susceptibility loci for different histotypes of epithelial ovarian cancer.
Intelligence	28530673	Sniekers	2017	Genome-wide association meta-analysis of 78,308 individuals identifies new loci and genes influencing human intelligence.
Type II diabetes	28566273	Scott	2017	An Expanded Genome-Wide Association Study of Type 2 Diabetes in Europeans.
Type II diabetes adjusted for BMI	28566273	Scott	2017	An Expanded Genome-Wide Association Study of Type 2 Diabetes in Europeans.
Insomnia	28604731	Hammerschlag	2017	Genome-wide association analysis of insomnia complaints identifies risk genes and genetic overlap with psychiatric and metabolic traits.
Coronary artery disease	28714975	Nelson	2017	Association analyses based on false discovery rate implicate new loci for coronary artery disease.
Allergic disease	29083406	Ferreira	2017	Shared genetic origin of asthma, hay fever and eczema elucidates allergic disease biology.
Coronary artery disease	29212778	van der Harst	2018	Identification of 64 Novel Genetic Loci Provides an Expanded View on the Genetic Architecture of Coronary Artery Disease.
Maternal effects on offspring birthweight	29309628	Beaumont	2018	Genome-wide association study of offspring birth weight in 86 577 women identifies five novel loci and highlights maternal genetic effects that are independent of fetal genetics.
