## Supplementary material for "Proteome-by-phenome Mendelian Randomisation detects 38 proteins with causal roles in human diseases and traits": Table S2 - columns

hgnc_symbol	HUGO gene naming consortium symbol of the exposure (protein).
snpid	chr_pos
rsid	rsID
chr	chromosome (GRCh37) of the SNP.
pos	position (GRCh37) of the SNP.
a1	effect allele.
a0	other allele.
n_pri	number of individuals in the primary cohort (Vis).
freq1_pri	frequency of the effect allele is the primary cohort (Vis).
beta1_pri	beta estimate of the effect allele in the primary cohort (Vis).
se_pri	standard error of 'beta1_pri' in the primary cohort (Vis).
p_pri	p-value of 'beta1_pri' and 'se_pri'.
info_pri	Snptest v2 info of the imputation in the primary cohort (Vis).
r2_pri	coefficient of determination of the regression in the primary cohort (Vis).
n_sec	as for the primary cohort (Vis) but in the secondary (Orcades) cohort.
freq1_sec	as for the primary cohort (Vis) but in the secondary (Orcades) cohort.
beta1_sec	as for the primary cohort (Vis) but in the secondary (Orcades) cohort.
se_sec	as for the primary cohort (Vis) but in the secondary (Orcades) cohort.
p_sec	as for the primary cohort (Vis) but in the secondary (Orcades) cohort.
info_sec	as for the primary cohort (Vis) but in the secondary (Orcades) cohort.
r2_sec	as for the primary cohort (Vis) but in the secondary (Orcades) cohort.
uniprot_swissprot	uniprot ID of the exposure (protein). http://www.uniprot.org/.
ensembl_gene_id	Ensembl gene ID (GRCh37; http://grch37.ensembl.org/index.html) of the gene-of-origin of the protein.
chromosome_name	chromosome (GRCh37) of the gene of the protein, as per Ensembl GRCh37.
start_position	start position (GRCh37) of the gene of the protein, as per Ensembl GRCh37.
end_position	end position (GRCh37) of the gene of the protein, as per Ensembl GRCh37.
description	HUGO gene naming consortium description of the exposure (protein).
replicated_pqtl	is the lead SNP of the cluster (as identified in the primary cohort) replicated in the secondary cohort (Bonferroni correction for multiple testing). TRUE if it is; FALSE if not.
within_gene_plus_flank_tol	is the SNP within the gene-of-origin of the protein +/- 150kb. TRUE is it is; FALSE if not.
within_gene_plus_1mb	is the SNP within the gene-of-origin of the protein +/- 1Mb. TRUE if it is; FALSE if not.
