## Supplementary material for "Proteome-by-phenome Mendelian Randomisation detects 38 proteins with causal roles in human diseases and traits": Table S3 - columns

hgnc_symbol	HUGO Gene Nomenclature Committee symbol of the exposure protein.
outcome_description	description of the UK biobank outcome from Canela-Xandri, O., Rawlik, K. & Tenesa, A (2017).
rsid	rsID
snpid	chr_pos
chr	chromosome (GRCh 37).
pos	position (GRCh 37).
a1	effect allele.
a0	other allele.
exposure	uniprot ID of the protein.
ensembl_gene_id	Ensembl (GRCH37) gene ID of the exposure protein.
n_exposure_pri	number of individuals in the primary protein cohort (Vis).
freq1_exposure_pri	frequency of the effect allele in the primary protein cohort.
beta1_exposure_pri	regression coefficient (per additional effect allele) in the primary protein cohort.
se_exposure_pri	standard error of "beta1_exposure_pri".
p_exposure_pri	p-value of "beta1_exposure_pri" and "se_exposure_pri".
info_exposure_pri	Snptest v2 imputation info score in the primary protein cohort.
n_exposure_sec	as for the primary cohort but in the secondary cohort (Orcades).
freq1_exposure_sec	as for the primary cohort but in the secondary cohort (Orcades).
beta1_exposure_sec	as for the primary cohort but in the secondary cohort (Orcades).
se_exposure_sec	as for the primary cohort but in the secondary cohort (Orcades).
p_exposure_sec	as for the primary cohort but in the secondary cohort (Orcades).
info_exposure_sec	as for the primary cohort but in the secondary cohort (Orcades).
outcome	outcome code of the UK biobank outcome from Canela-Xandri, O., Rawlik, K. & Tenesa, A (2017).
beta1_outcome	beta of the effect allele on the outcome in UK Biobank.
se_outcome	standard error of "beta1_outcome".
p_outcome	p-value corresponding to "beta1_outcome" and "se_outcome".
info_outcome	imputation info score in UK Biobank.
freq1_outcome	frequency of the effect allele in UK Biobank.
beta_mr_delta_sec	beta value using the delta MR method (using up to second order partial derivatives; See the appendix of Lynch and Walsh for further information) using estimates from the secondary cohort.
se_mr_delta_sec	standard error of "beta_mr_delta_sec" using the delta MR method (using up to first order partial derivatives; See the appendix of Lynch and Walsh for further information) using estimates from the secondary cohort.
p_mr_delta_sec	p-value corresponding to "beta_mr_delta_sec" and "se_mr_delta_sec".
fdr_sig_mr_delta_sec	significance of ‘p_mr_delta_sec’ at a False Discovery Rate (FDR) of <5%. True / False.
p_HEIDI	p-value of the HEIDI statistic.
nsnp_HEIDI	the number of SNPs used in the calculation of the HEIDI statistic.
