## Supplementary material for "Proteome-by-phenome Mendelian Randomisation detects 38 proteins with causal roles in human diseases and traits": Table S4 - columns

hgnc_symbol	HUGO Gene Nomenclature Committee symbol of the exposure protein.
trait	outcome trait description.
snp	chrCHR:pos.
rsid	rsID.
chr	chromosome (GRCh 37).
pos	position (GRCh 37).
a1	effect allele.
a0	other allele.
exposure	uniprot ID of the protein.
n_exposure_pri	number of individuals in the primary protein cohort (Vis).
freq1_exposure_pri	frequency of the effect allele in the primary protein cohort.
beta1_exposure_pri	regression coefficient (per additional effect allele) in the primary protein cohort.
se_exposure_pri	standard error of "beta1_exposure_pri".
p_exposure_pri	p-value of "beta1_exposure_pri" and "se_exposure_pri".
info_exposure_pri	Snptest v2 imputation info score in the primary protein cohort.
n_exposure_sec	as for the primary cohort but in the secondary cohort (Orcades).
freq1_exposure_sec	as for the primary cohort but in the secondary cohort (Orcades).
beta1_exposure_sec	as for the primary cohort but in the secondary cohort (Orcades).
se_exposure_sec	as for the primary cohort but in the secondary cohort (Orcades).
p_exposure_sec	as for the primary cohort but in the secondary cohort (Orcades).
info_exposure_sec	as for the primary cohort but in the secondary cohort (Orcades).
ensembl_gene_id	Ensembl (GRCH37) gene ID of the exposure protein.
study	name of the consortium/lead author of the outcome study.
pmid	PubMed ID of the outcome study.
ancestry	ancestry of the population within which the outcome was measured.
year	the year the outcome study was published.
beta1_outcome	regression coefficient (per additional effect allele) in the outcome study.
se_outcome	standard error of "beta1_outcome".
p_outcome	p-value of "beta1_outcome” and "se_outcome".
n_outcome	number of individuals in the outcome study.
n_cases_outcome	number of cases in the outcome study.
n_controls_outcome	number of controls in the outcome study.
n_studies_meta_outcome	if a meta analysis, number of studies included.
units_outcome	units of analysis in the outcome study (IVNT stands for inverse normal rank transformed phenotype).
dataset	Phenoscanner dataset ID.
beta1_outcome_flipped	has the sign of 'beta1_outcome' been inverted from that provided by phenoscanner due to calling of the effect vs. non-effect allele? True / False.
beta_mr_delta_sec	beta value using the delta MR method (using up to second order partial derivatives; See the appendix of Lynch and Walsh for further information) using estimates from the secondary cohort.
se_mr_delta_sec	standard error of "beta_mr_delta_sec" using the delta MR method (using up to first order partial derivatives; See the appendix of Lynch and Walsh for further information) using estimates from the secondary cohort.
p_mr_delta_sec	p-value corresponding to "beta_mr_delta_sec" and "se_mr_delta_sec".
fdr_sig_mr_delta_sec	significance of ‘p_mr_delta_sec’ at a False Discovery Rate (FDR) of <5%. True / False.
